# Unbiased co-occurring mutational landscapes in tumorigenesis

**DOI:** 10.1101/2025.01.19.633809

**Authors:** Yizhou Li, Yangfang Xiong, Wensheng Wei

## Abstract

Mutations with a synergistic effect on tumorigenesis were positively selected during tumor evolution, showing a tendency to co-occur in cancer genomes. To systematically gain insight of tumorigenic crosstalk at the mutation level, we utilized the FP-Growth algorithm in frequent pattern mining to create an unbiased map of co-occurring mutations from clinical genome sequencing data. We identified 100,933 frequent co-occurring mutation pairs across 22 cancer types. The co-mutation pairs involving cancer driver genes highlighted potential mechanisms for collaborative tumor formation, suggesting promising targets to disrupt tumorigenesis. Additionally, the large number of intra-gene co-mutations with strong dependencies indicated possible combinational effects on the oncogenic properties of specific proteins, which might be overlooked when individual mutations are not hotspots. Furthermore, our whole-genome mining strategy revealed a significant number of co-mutations in non-coding regions, with an enrichment of regulatory elements suggesting their potential role in modulating the co-expression of related genes. Finally, we demonstrated that our pipeline could systematically identify high-order co-mutations. In summary, our study provides the most extensive co-occurring mutations in tumor development, offering valuable insights into mechanisms and potential therapeutic targets.
