## Supplemental Table 3 for "Unbiased co-occurring mutational landscapes in tumorigenesis"

### Sheet: Sheet1
ICGC cancer	Tissue	Cell line in EnhancerAltas2.0	Cell line in HACER
BLCA	Bladder	5637	5637
BTCA	Gall Bladder	None	None
COAD	Colorectal	Caco-2, HCT116	HCT116, CACO-2
COCA	Colorectal	Caco-2, HCT116	HCT116, CACO-2
EOPC	Prostate	LNCaP	LNCaP
ESAD	Esophagus	Esophagus	None
GACA	Stomach	Fetal_stomach	None
LAML	Blood	K562, Jurkat	K562
LICA	Liver	HepG2, HEK293	HepG2
LINC	Liver	HepG2, HEK293	HepG2
LUSC	Lung	A549, Calu-3	A549
MELA	Skin	A375, HeLa	A375,HeLa
PACA	Pancreas	PANC-1	MIA Paca2
PBCA	Brain	SH-SY5Y	None
PRAD	Prostate	VCaP	VCaP
RECA	Kidney	K562	HEK293
SKCM	Skin	A375, HeLa	A375,HeLa
STAD	Stomach	Fetal_stomach	HCT116, CACO-2
UCEC	Uterus	Endometrial_stromal_cell	None
